# Landscape and dynamics of the transcriptional regulatory network during natural killer cell differentiation

**DOI:** 10.1101/572768

**Authors:** Kun Li, Yang Wu, Young Li, Qiaoni Yu, Zhigang Tian, Haiming Wei, Kun Qu

**Author notes:** Correspondence: Kun Qu and Haiming Wei. Co-first authors (Kun Li, Yang Wu). **Contact Information**: Kun Qu Ph.D., Division of Molecular Medicine, Hefei National Laboratory for Physical Sciences at Microscale, the CAS Key Laboratory of Innate Immunity and Chronic Disease, CAS Center for Excellence in Molecular Cell Science, School of Life Sciences, University of Science and Technology of China. Hefei, Anhui, China, 230027.

## Abstract

Natural killer (NK) cells are essential in controlling cancer and infection. However, little is known about the dynamics of the transcriptional regulatory machinery during NK cell differentiation. In this study, we applied assay of transposase accessible chromatin with sequencing (ATAC-seq) technique in a self-developed *in vitro* NK cell differentiation system. Analysis of ATAC-seq data illustrated two distinct transcription factor (TF) clusters that dynamically regulate NK cell differentiation. Moreover, two TFs from the second cluster, FOSL2 and EGR2, were identified as novel essential TFs that control NK cell maturation and function. Knocking down either of these two TFs significantly impacted NK cell transformation. Finally, we constructed a genome-wide transcriptional regulatory network that provides an understanding of the regulatory dynamics during NK cell differentiation.
