## Supplemental tables for "Landscape and dynamics of the transcriptional regulatory network during natural killer cell differentiation": Supplementary-Table S1.xlsx

### Sheet: Sheet1
Table S1 The sample sequencing quality
Sample	TotalRawReads	OverallAlignmentRate	FinalMappedReads	FinalMapped%	chrM%	BlackListReads%	MAPQFiltered%	Duplicate%	TSSScore
D7R1	60629496	0.9051	12496918	20.61	56.74	0.08	8.73	4.44	15
D7R2	150152848	0.8251	23645842	15.75	53.32	0.05	8.37	5.08	12
D14R1	52316064	0.9165	11169534	21.35	55.95	0.11	10.6	3.76	14
D14R2	74150544	0.884	12335498	16.64	55.33	0.1	11.76	4.68	11
D19R1	63848840	0.8804	12094094	18.94	50.51	0.1	14.04	4.55	13
D19R2	46479940	0.8535	11940686	25.69	35.52	0.18	15.08	9.06	6
D21R1	65534326	0.8876	11396610	17.39	55.06	0.07	10.28	6.04	9
D21R2	153433602	0.7094	5264664	3.43	48.64	0.03	8.13	10.75	6
D24R1	73485592	0.6464	10713372	14.58	31.44	0.09	9.62	9	6
D24R2	48860204	0.9143	12560816	25.71	45.06	0.15	15.63	5.03	8
D26R1	136136356	0.7392	6844220	5.03	53.02	0.03	7.78	8.09	10
D26R2	77219558	0.9194	10795614	13.98	60.56	0.07	10.01	7.4	8
D29R1	82605344	0.7643	7979772	9.66	46.38	0.04	8.56	11.83	17
D29R2	50864664	0.8884	11556896	22.72	49.12	0.1	11.48	5.52	14
D35R1	40522424	0.9266	8390370	20.71	57.87	0.08	9.42	4.67	12
D35R2	84641596	0.4949	10981860	12.97	26.92	0.03	5.15	4.44	17
