## Supplemental tables for "Landscape and dynamics of the transcriptional regulatory network during natural killer cell differentiation": Supplementary-Table S3.xlsx

### Sheet: Sheet1
Table S3 Module analysis
Note : Each value represents the average of the peaks in a module
module	D7R1	D7R2	D14R1	D14R2	D19R1	D19R2	D21R1	D21R2	D24R1	D24R2	D26R1	D26R2	D29R1	D29R2	D35R1	D35R2
module_0	-0.00584249	0.00584249	-0.1547	-0.192839	-0.497509	-0.433681	-0.631027	-0.481072	-1.35857	-1.19977	-1.43408	-1.45042	-0.346326	-0.451667	0.244149	0.16152
module_1	-0.271298	0.271298	0.702681	0.787392	1.4637	1.98164	2.08568	2.09638	2.63799	2.80358	2.39351	2.75639	3.00795	2.75169	3.69327	3.55665
module_2	-0.0655522	0.0655522	0.110003	0.172426	0.580346	0.845565	0.91851	0.722566	1.23648	0.937595	1.13636	0.913587	1.48616	1.09491	1.84517	1.53471
module_3	-0.19007	0.19007	-0.886108	0.362467	1.43915	2.06697	2.19277	2.20687	2.90479	2.90612	2.61237	2.95213	3.3479	2.90495	4.16092	3.95297
module_4	-0.103653	0.103653	0.17342	0.354994	1.12878	1.70121	1.05878	-1.38078	2.47076	2.36463	2.21102	2.34229	3.0647	2.60707	3.85046	3.74665
module_5	0.0681134	-0.0681134	0.255687	0.366988	-0.0499176	-0.189619	0.173805	-0.194281	-0.665642	-0.701638	-0.739411	-0.715388	-1.71295	-1.21087	-3.30873	-3.3565
module_6	-0.0961928	0.0961928	0.349786	-0.864535	1.20236	1.60222	1.86329	1.80845	2.54761	2.47012	2.36866	2.45825	3.01209	2.51345	3.70372	3.51298
module_7	0.287371	-0.287371	-0.0512165	-0.568932	0.100234	-0.220686	-2.23709	-3.35371	-1.62637	-1.37598	-0.745914	-1.57079	0.31744	0.104076	-0.0981189	0.604998
module_8	-0.167036	0.167036	0.174473	0.312286	0.332745	-1.14005	1.63494	1.93517	2.50067	2.15965	2.23651	2.15637	2.83223	2.23608	3.8177	3.47806
module_9	-0.417585	0.417585	0.61084	0.850414	1.18584	1.43182	1.57773	1.08198	2.06446	1.84246	1.64773	1.89844	2.23659	2.0072	2.77073	2.5637
module_10	-0.0789857	0.0789857	-0.415003	0.0267074	0.501165	-0.107493	0.948781	0.763999	1.18088	1.03762	1.00112	0.944849	1.4368	1.11119	1.99543	1.82967
module_11	0.0362111	-0.0362111	0.0969766	0.296509	-0.449902	-0.287175	0.024272	-0.0139877	-0.7081	-0.954004	-1.05744	-0.961788	-3.28635	-2.54835	-2.60144	-3.45868
module_12	-0.0884282	0.0884282	0.0523118	0.122278	0.118586	-1.10045	0.974507	-1.2053	1.99112	1.79051	1.73961	1.75652	2.38224	1.95904	3.18039	3.00264
module_13	-0.159037	0.159037	0.411821	0.305958	1.45808	2.08911	2.11618	0.145994	3.0424	2.6933	2.80833	2.74969	3.501	2.73271	4.24553	3.94405
module_14	-0.00218606	0.00218606	-1.42881	-0.793049	0.59164	1.64402	1.81214	1.91065	2.68868	2.42841	2.55604	2.3954	3.31617	2.46412	4.18963	3.78979
module_15	-0.0286437	0.0286437	-0.0492492	0.189234	0.0701163	0.328545	0.37023	0.492539	0.268266	0.150399	-0.0986732	-0.105231	0.174928	0.221673	0.294261	-0.0126943
module_16	0.278194	-0.278194	0.0293404	-0.336845	-0.279866	-0.550267	-2.5459	-4.44741	-1.67044	-2.29754	-1.15159	-2.04962	-1.17802	-1.10038	-2.91732	-2.75836
module_17	-0.230245	0.230245	0.940256	1.07102	2.25994	1.70439	2.63624	2.15562	1.8139	2.00059	1.92801	2.36775	0.521942	1.82319	-1.81272	-1.87273
module_18	-0.0987527	0.0987527	-0.03875	-0.202328	-1.17265	-2.47716	0.477758	0.325534	0.842736	1.14822	1.01595	1.03944	1.52732	0.878042	2.36064	1.8969
