## Supplemental tables for "Landscape and dynamics of the transcriptional regulatory network during natural killer cell differentiation": Supplementary-Table S4.xlsx

### Sheet: Sheet1
Table S4 Primer sequences for qRT-PCR and shRNA oligo sequences
Primer sequences for qRT-PCR
Gene	Sequence (5'-3')
EGR2-F	GGCTTTTCTGACACTCCAGGTA
EGR2-R	TCCAACGACCTCTTCTCTCCA
FOSL2-F	TCGGCCACGGGAAGTTTATT
FOSL2-R	CTACCCGGAATTTCTGCTGGC
ACTIN-F	TTGCCGACAGGATGCAGAA
ACTIN-R	GCCGATCCACACGGAGTACTT
shRNA oligo sequences
Target transcript	Oligo sequence(5'-3')
shEGR2-F	CCGGCCCAGTAACTCTCAGTGGTTTCTCGAGAAACCACTGAGAGTTACTGGGTTTTTG
shEGR2-R	AATTCAAAAACCCAGTAACTCTCAGTGGTTTCTCGAGAAACCACTGAGAGTTACTGGG
shFOSL2-F	CCGGCACGGCCCAGTGTGCAAGATTCTCGAGAATCTTGCACACTGGGCCGTGTTTTTG
shFOSL2-R	AATTCAAAAACACGGCCCAGTGTGCAAGATTCTCGAGAATCTTGCACACTGGGCCGTG
